# A new regulator of sporulation sheds light on spore morphogenesis and ballistospory in mushroom-forming fungi

**DOI:** 10.1101/2024.07.26.604922

**Authors:** Zhihao Hou, Zsolt Merényi, Yashu Yang, Yan Zhang, Árpád Csernetics, Balázs Bálint, Botond Hegedüs, Csenge Földi, Hongli Wu, Zsolt Kristóffy, Edit Ábrahám, Nikolett Miklovics, Máté Virágh, Xiao-Bin Liu, Nikolett Zsibrita, Zoltán Lipinszki, Ildiko Karcagi, Wei Gao, László G. Nagy

## Abstract

Sporulation is the most widespread means of reproduction and dispersal in fungi. In the Basidiomycota, sexual spores are produced on specialised cells known as basidia, from which they are discharged forcibly by a powered process called ballistospory, the highest known acceleration in nature. However, the genetics of sporulation, in particular postmeiotic events related to spore morphogenesis and ballistospory, remain poorly known. Here, we explore the genetics of these processes, based on a new, highly conserved transcription factor, Sporulation-Related Regulator 1 (SRR1), and its putative downstream regulatory network. Reverse genetics of *Srr1* in the model mushroom *Coprinopsis cinerea* and commercially produced oyster mushroom indicated a conserved role of *Srr1* in sporulation across Agaricomycetes. RNA-Seq analysis and motif-based inference of a hypothetical SRR1 gene regulatory network allowed delimiting putative targets regulated by SRR1 in a direct and indirect manner. Using this network and comparative genomics, we identified genes associated with ballistospory, including a putative SRR1-target chitinase, which was found to be required for normal spore production and morphology. Overall, our study offers new insights into the genetic mechanisms governing postmeiotic spore morphogenesis and ballistospory in the Agaricomycetes.
