## Supplementary Table 3 for "A new regulator of sporulation sheds light on spore morphogenesis and ballistospory in mushroom-forming fungi"

### Sheet: Description
Name	description
Dataset	Promoter datasets
Motif	Motif
Logo	The sequence logo of the motif.
RC Logo	The sequence logo of the reverse complement motif
P-value	The p-value of the motif based on Binomial test to the set sequences.
downFC2_up300bp	Protein ID of enriched genes in downFC2_up300bp (see Fig promoter for more detail) promoter dataset
downFC2_up500bp	Protein ID of enriched genes in downFC2_up500bp (see Fig promoter for more detail) promoter dataset
downFC2_intergenic2first_intron	Protein ID of enriched genes in downFC2_intergenic2first_intron (see Fig promoter for more detail) promoter dataset
downFC4_up300bp	Protein ID of enriched genes in downFC4_up300bp (see Fig promoter for more detail) promoter dataset
downFC4_up500bp	Protein ID of enriched genes in downFC4_up500bp (see Fig promoter for more detail) promoter dataset
downFC4_intergenic2first_intron	Protein ID of enriched genes in downFC4_intergenic2first_intron (see Fig promoter for more detail) promoter dataset
Transcription factor ID	The proteion ID of the transcription factors in downregulated genes
In how many motif lists (#)	The frequency that the transcription factor showed in the motif datasets

### Sheet: Supplementary Table 3a.
Supplementary Table 3a. STREME enrichment results for all datasets
Dataset	Motif	Logo	RC Logo	P-value			The motif which is similar in all six STREME enrichment results
FC2_upstream_300bp	1-GWGGCTGACA			0.0028
FC2_upstream_500bp	1-AGCGCCCAWV			0.0035
FC2_upstream_500bp	2-GTCAGCCACC			0.012
FC2_upstream_500bp	3-TATATA			0.028
FC2_upstream_500bp	4-CCCTTTCCC			0.028
FC2_upstream_500bp	5-CGACGACGAG			0.047
FC2_intergenic_first_intron	1-YGGGCGCTTA			0.0026
FC2_intergenic_first_intron	2-GGTGGCTGAC			0.0027
FC2_intergenic_first_intron	3-AGCGCCCA			0.003
FC2_intergenic_first_intron	4-ACCACCRCCA			0.029
FC2_intergenic_first_intron	5-CGACGACGAC			0.043
FC4_upstream_300bp	1-GTGGCTGACA			0.0024
FC4_upstream_500bp	1-YGTCAGCCWC			0.0064
FC4_upstream_500bp	2-GGGCGCTTAW			0.011
FC4_intergenic_first_intron	1-GTCAGCCAC			0.012
FC4_intergenic_first_intron	2-AAGCGCCCR			0.025

### Sheet: Supplementary Table 3b.
Supplementary Table 3b. Motif Gene ID of the enriched genes in different promoter datasets.
down_FC2_up_300bp	down_FC2_up_500bp	down_FC2_intergenic_first_intron	down_FC4_up_300bp	down_FC4_up_500bp	down_FC4_intergenic_first_intron	TF in downregulated genes		Color code
CopciAB_365763.T0	CopciAB_414471.T0	CopciAB_1002393.T0	CopciAB_501340.T0	CopciAB_372523.T0	CopciAB_1001272.T0	447714			putitive direct transcription factor targets
CopciAB_501340.T0	CopciAB_447714.T0	CopciAB_491829.T0	CopciAB_265487.T0	CopciAB_144023.T0	CopciAB_144023.T0	467166			putitive non-direct transcription factor targets
CopciAB_496932.T0	CopciAB_501340.T0	CopciAB_374429.T0	CopciAB_1001826.T0	CopciAB_408385.T0	CopciAB_491480.T0	537559			Dateset of putitive direct targets
CopciAB_1001826.T0	CopciAB_491829.T0	CopciAB_501340.T0	CopciAB_487816.T0	CopciAB_447714.T0	CopciAB_414471.T0	377260
CopciAB_374255.T0	CopciAB_1001736.T0	CopciAB_1000353.T0	CopciAB_435959.T0	CopciAB_442052.T0	CopciAB_433501.T0	188021
CopciAB_265487.T0	CopciAB_265487.T0	CopciAB_1001736.T0	CopciAB_496932.T0	CopciAB_96007.T0	CopciAB_1000346.T0	438653
CopciAB_96007.T0	CopciAB_440201.T0	CopciAB_376920.T0	CopciAB_365763.T0	CopciAB_501340.T0	CopciAB_487816.T0	541612
CopciAB_435959.T0	CopciAB_1002393.T0	CopciAB_440201.T0	CopciAB_96007.T0	CopciAB_487816.T0	CopciAB_491829.T0
CopciAB_487816.T0	CopciAB_376920.T0	CopciAB_414471.T0	CopciAB_1000596.T0	CopciAB_365763.T0	CopciAB_375095.T0
CopciAB_439392.T0	CopciAB_92609.T0	CopciAB_441557.T0	CopciAB_375823.T0	CopciAB_1000098.T0	CopciAB_546195.T0
CopciAB_1000596.T0	CopciAB_101352.T0	CopciAB_370901.T0	CopciAB_439392.T0	CopciAB_435959.T0	CopciAB_95982.T0
CopciAB_375823.T0	CopciAB_495078.T0	CopciAB_447714.T0	CopciAB_447714.T0	CopciAB_265487.T0	CopciAB_446967.T0
CopciAB_440201.T0	CopciAB_369248.T0	CopciAB_1000346.T0	CopciAB_372523.T0	CopciAB_496932.T0	CopciAB_372523.T0
CopciAB_491829.T0	CopciAB_374942.T0	CopciAB_500525.T0	CopciAB_408385.T0	CopciAB_1001826.T0	CopciAB_1000098.T0
CopciAB_1001401.T0	CopciAB_500525.T0	CopciAB_369248.T0	CopciAB_442052.T0	CopciAB_484001.T0	CopciAB_414494.T0
CopciAB_471043.T0	CopciAB_381066.T0	CopciAB_369701.T0	CopciAB_491829.T0	CopciAB_449824.T0	CopciAB_471184.T0
CopciAB_464028.T0	CopciAB_207736.T0	CopciAB_381066.T0	CopciAB_464028.T0	CopciAB_432876.T0	CopciAB_546198.T0
CopciAB_466353.T0	CopciAB_472725.T0	CopciAB_374942.T0	CopciAB_381084.T0	CopciAB_445492.T0	CopciAB_522835.T0
CopciAB_381084.T0	CopciAB_168151.T0	CopciAB_501963.T0	CopciAB_471789.T0	CopciAB_462515.T0	CopciAB_435959.T0
CopciAB_471789.T0	CopciAB_354306.T0	CopciAB_449824.T0	CopciAB_466353.T0	CopciAB_356192.T0	CopciAB_207736.T0
CopciAB_379370.T0	CopciAB_464028.T0	CopciAB_207736.T0	CopciAB_1001401.T0	CopciAB_416872.T0	CopciAB_496932.T0
CopciAB_408385.T0	CopciAB_379370.T0	CopciAB_375095.T0	CopciAB_471043.T0	CopciAB_466153.T0	CopciAB_408385.T0
CopciAB_372523.T0	CopciAB_445492.T0	CopciAB_487816.T0	CopciAB_414471.T0	CopciAB_375823.T0	CopciAB_501340.T0
CopciAB_405337.T0	CopciAB_446337.T0	CopciAB_442940.T0	CopciAB_1002393.T0	CopciAB_433472.T0	CopciAB_1002090.T0
CopciAB_447714.T0	CopciAB_403544.T0	CopciAB_491480.T0	CopciAB_92609.T0	CopciAB_374148.T0	CopciAB_416872.T0
CopciAB_442052.T0	CopciAB_543926.T0	CopciAB_499189.T0	CopciAB_416872.T0	CopciAB_369248.T0	CopciAB_442052.T0
CopciAB_469715.T0	CopciAB_1002138.T0	CopciAB_1002090.T0	CopciAB_169662.T0	CopciAB_491829.T0	CopciAB_434732.T0
CopciAB_500655.T0	CopciAB_407937.T0	CopciAB_522835.T0	CopciAB_428537.T0	CopciAB_546195.T0	CopciAB_1002393.T0
CopciAB_438833.T0	CopciAB_421305.T0	CopciAB_450257.T0	CopciAB_267777.T0	CopciAB_466353.T0	CopciAB_365763.T0
CopciAB_544523.T0	CopciAB_361929.T0	CopciAB_408385.T0	CopciAB_437916.T0	CopciAB_472725.T0	CopciAB_447714.T0
CopciAB_37640.T0	CopciAB_496681.T0	CopciAB_471184.T0	CopciAB_543210.T0	CopciAB_471043.T0	CopciAB_96007.T0
CopciAB_546885.T0	CopciAB_363313.T0	CopciAB_414494.T0	CopciAB_1001371.T0	CopciAB_1001401.T0	CopciAB_466353.T0
CopciAB_503585.T0	CopciAB_369412.T0	CopciAB_405337.T0	CopciAB_382283.T0	CopciAB_471789.T0	CopciAB_144147.T0
CopciAB_362493.T0	CopciAB_443761.T0	CopciAB_467362.T0	CopciAB_443761.T0	CopciAB_464028.T0	CopciAB_492822.T0
CopciAB_492822.T0	CopciAB_382283.T0	CopciAB_495078.T0	CopciAB_496681.T0	CopciAB_381084.T0	CopciAB_432876.T0
CopciAB_1001412.T0	CopciAB_1002629.T0	CopciAB_101352.T0	CopciAB_369248.T0	CopciAB_439392.T0	CopciAB_363583.T0
CopciAB_1001736.T0	CopciAB_443679.T0	CopciAB_354306.T0	CopciAB_1002487.T0	CopciAB_1000596.T0	CopciAB_464028.T0
CopciAB_465604.T0	CopciAB_1001371.T0	CopciAB_356316.T0	CopciAB_444841.T0	CopciAB_492822.T0	CopciAB_450751.T0
CopciAB_1002393.T0	CopciAB_366954.T0	CopciAB_1002629.T0	CopciAB_51853.T0	CopciAB_37640.T0	CopciAB_472725.T0
CopciAB_416872.T0	CopciAB_501633.T0	CopciAB_559282.T0	CopciAB_450362.T0	CopciAB_544523.T0	CopciAB_362493.T0
CopciAB_414471.T0	CopciAB_544523.T0	CopciAB_363583.T0	CopciAB_543926.T0	CopciAB_362493.T0	CopciAB_1001401.T0
CopciAB_92609.T0	CopciAB_497826.T0	CopciAB_168151.T0	CopciAB_476967.T0	CopciAB_500655.T0	CopciAB_471043.T0
CopciAB_467362.T0	CopciAB_467362.T0	CopciAB_397497.T0	CopciAB_446337.T0	CopciAB_438833.T0	CopciAB_466084.T0
CopciAB_495078.T0	CopciAB_405895.T0	CopciAB_379370.T0	CopciAB_1002138.T0	CopciAB_503585.T0	CopciAB_449824.T0
CopciAB_369248.T0	CopciAB_1001826.T0	CopciAB_1001272.T0	CopciAB_469715.T0	CopciAB_469715.T0	CopciAB_205527.T0
CopciAB_501604.T0	CopciAB_405337.T0	CopciAB_1001306.T0	CopciAB_508093.T0	CopciAB_421305.T0	CopciAB_16520.T0
CopciAB_381066.T0	CopciAB_487816.T0	CopciAB_466084.T0	CopciAB_415690.T0	CopciAB_547137.T0	CopciAB_1002629.T0
CopciAB_449824.T0	CopciAB_408385.T0	CopciAB_205527.T0	CopciAB_466289.T0	CopciAB_205527.T0	CopciAB_471789.T0
CopciAB_356192.T0	CopciAB_369701.T0	CopciAB_464028.T0	CopciAB_1000737.T0	CopciAB_501633.T0	CopciAB_397497.T0
CopciAB_462515.T0	CopciAB_379603.T0	CopciAB_445492.T0	CopciAB_547137.T0	CopciAB_438656.T0	CopciAB_433472.T0
CopciAB_433472.T0	CopciAB_96007.T0	CopciAB_451551.T0	CopciAB_385497.T0	CopciAB_359007.T0	CopciAB_451551.T0
CopciAB_432876.T0	CopciAB_372523.T0	CopciAB_472725.T0	CopciAB_77434.T0	CopciAB_446337.T0	CopciAB_480560.T0
CopciAB_445492.T0	CopciAB_365763.T0	CopciAB_544523.T0	CopciAB_466153.T0	CopciAB_1002138.T0	CopciAB_37640.T0
CopciAB_466153.T0	CopciAB_144023.T0	CopciAB_366954.T0	CopciAB_445492.T0	CopciAB_543926.T0	CopciAB_445045.T0
CopciAB_484001.T0	CopciAB_465604.T0	CopciAB_363733.T0	CopciAB_356192.T0	CopciAB_476967.T0	CopciAB_1001306.T0
CopciAB_51690.T0	CopciAB_95982.T0	CopciAB_1000194.T0	CopciAB_433472.T0	CopciAB_443761.T0	CopciAB_500655.T0
CopciAB_49560.T0	CopciAB_546195.T0	CopciAB_497826.T0	CopciAB_432876.T0	CopciAB_382283.T0	CopciAB_381084.T0
CopciAB_366954.T0	CopciAB_496932.T0	CopciAB_371012.T0	CopciAB_484001.T0	CopciAB_478875.T0	CopciAB_462515.T0
CopciAB_207736.T0	CopciAB_416872.T0	CopciAB_1001526.T0	CopciAB_462515.T0	CopciAB_1001371.T0	CopciAB_356192.T0
CopciAB_450751.T0	CopciAB_442052.T0	CopciAB_96007.T0	CopciAB_449824.T0	CopciAB_496681.T0	CopciAB_484001.T0
CopciAB_354306.T0	CopciAB_1000098.T0	CopciAB_95982.T0	CopciAB_450751.T0	CopciAB_543210.T0	CopciAB_503585.T0
CopciAB_168151.T0	CopciAB_368981.T0	CopciAB_434732.T0	CopciAB_366954.T0	CopciAB_1002393.T0	CopciAB_375823.T0
CopciAB_440539.T0	CopciAB_374255.T0	CopciAB_465604.T0	CopciAB_51690.T0	CopciAB_92609.T0	CopciAB_544523.T0
CopciAB_122035.T0	CopciAB_435959.T0	CopciAB_546198.T0	CopciAB_49560.T0	CopciAB_95982.T0	CopciAB_438833.T0
CopciAB_16520.T0	CopciAB_471117.T0	CopciAB_365763.T0	CopciAB_450499.T0	CopciAB_414471.T0	CopciAB_466153.T0
CopciAB_476967.T0	CopciAB_377956.T0	CopciAB_144023.T0	CopciAB_359007.T0	CopciAB_467284.T0	CopciAB_445492.T0
CopciAB_446337.T0	CopciAB_444841.T0	CopciAB_546195.T0	CopciAB_503585.T0	CopciAB_1002487.T0	CopciAB_430336.T0
CopciAB_1002138.T0	CopciAB_399236.T0	CopciAB_372523.T0	CopciAB_500655.T0	CopciAB_361929.T0	CopciAB_500797.T0
CopciAB_403544.T0	CopciAB_380777.T0	CopciAB_438795.T0	CopciAB_544523.T0	CopciAB_49560.T0	CopciAB_374148.T0
CopciAB_543926.T0	CopciAB_450362.T0	CopciAB_496932.T0	CopciAB_37640.T0	CopciAB_366954.T0	CopciAB_439392.T0
CopciAB_105671.T0	CopciAB_51853.T0	CopciAB_500293.T0	CopciAB_438833.T0	CopciAB_51690.T0	CopciAB_469715.T0
CopciAB_359007.T0	CopciAB_541568.T0	CopciAB_452002.T0	CopciAB_492822.T0	CopciAB_379603.T0	CopciAB_374942.T0
CopciAB_428537.T0	CopciAB_263775.T0	CopciAB_445042.T0	CopciAB_362493.T0	CopciAB_437916.T0	CopciAB_369701.T0
CopciAB_524027.T0	CopciAB_471043.T0	CopciAB_497447.T0	CopciAB_503401.T0	CopciAB_443679.T0	CopciAB_1000596.T0
CopciAB_169662.T0	CopciAB_543586.T0	CopciAB_501604.T0	CopciAB_207736.T0	CopciAB_485818.T0	CopciAB_445042.T0
CopciAB_385497.T0	CopciAB_462454.T0	CopciAB_375823.T0	CopciAB_397547.T0	CopciAB_1002629.T0	CopciAB_265487.T0
CopciAB_77434.T0	CopciAB_450499.T0	CopciAB_488574.T0	CopciAB_393516.T0	CopciAB_397497.T0	CopciAB_369248.T0
CopciAB_1001034.T0	CopciAB_443370.T0	CopciAB_407937.T0	CopciAB_356202.T0	CopciAB_450499.T0	CopciAB_452002.T0
CopciAB_547137.T0	CopciAB_440671.T0	CopciAB_543926.T0	CopciAB_205527.T0	CopciAB_462454.T0	CopciAB_500293.T0
CopciAB_1001371.T0	CopciAB_448019.T0	CopciAB_403544.T0	CopciAB_452524.T0	CopciAB_443370.T0	CopciAB_450284.T0
CopciAB_496681.T0	CopciAB_437721.T0	CopciAB_361929.T0	CopciAB_363038.T0	CopciAB_450751.T0	CopciAB_547137.T0
CopciAB_437932.T0	CopciAB_365194.T0	CopciAB_446337.T0	CopciAB_541568.T0	CopciAB_16520.T0	CopciAB_467284.T0
CopciAB_382283.T0	CopciAB_466289.T0	CopciAB_486983.T0	CopciAB_438656.T0	CopciAB_122035.T0	CopciAB_49560.T0
CopciAB_543210.T0	CopciAB_1001742.T0	CopciAB_1002138.T0	CopciAB_547104.T0	CopciAB_393516.T0	CopciAB_1000194.T0
CopciAB_443761.T0	CopciAB_359007.T0	CopciAB_421305.T0	CopciAB_501244.T0	CopciAB_374942.T0	CopciAB_440650.T0
CopciAB_450362.T0	CopciAB_463181.T0	CopciAB_433501.T0	CopciAB_421305.T0	CopciAB_207736.T0	CopciAB_361929.T0
CopciAB_377956.T0	CopciAB_415219.T0	CopciAB_368981.T0	CopciAB_452002.T0	CopciAB_51853.T0	CopciAB_363733.T0
CopciAB_444841.T0	CopciAB_201272.T0	CopciAB_1000098.T0	CopciAB_360173.T0	CopciAB_541568.T0	CopciAB_11944.T0
CopciAB_382601.T0	CopciAB_522835.T0	CopciAB_442052.T0	CopciAB_543948.T0	CopciAB_263775.T0	CopciAB_366954.T0
CopciAB_51853.T0	CopciAB_502838.T0	CopciAB_435959.T0	CopciAB_371009.T0	CopciAB_471117.T0	CopciAB_51690.T0
CopciAB_341385.T0	CopciAB_445045.T0	CopciAB_446967.T0	CopciAB_471117.T0	CopciAB_441405.T0	CopciAB_543926.T0
CopciAB_430137.T0	CopciAB_491091.T0	CopciAB_374255.T0	CopciAB_530149.T0	CopciAB_503401.T0	CopciAB_169662.T0
CopciAB_253399.T0	CopciAB_105035.T0	CopciAB_416872.T0	CopciAB_122035.T0	CopciAB_444841.T0	CopciAB_464957.T0
CopciAB_415690.T0	CopciAB_433737.T0	CopciAB_443679.T0	CopciAB_16520.T0	CopciAB_450362.T0	CopciAB_379404.T0
CopciAB_547104.T0	CopciAB_463500.T0	CopciAB_210968.T0	CopciAB_357315.T0	CopciAB_464957.T0	CopciAB_428537.T0
CopciAB_84598.T0	CopciAB_501604.T0	CopciAB_258252.T0	CopciAB_397497.T0	CopciAB_522835.T0	CopciAB_452524.T0
CopciAB_433737.T0	CopciAB_375823.T0	CopciAB_382283.T0	CopciAB_485818.T0	CopciAB_452002.T0	CopciAB_382283.T0
CopciAB_461236.T0	CopciAB_445307.T0	CopciAB_363313.T0	CopciAB_462454.T0	CopciAB_385497.T0	CopciAB_263775.T0
CopciAB_1001275.T0	CopciAB_559282.T0	CopciAB_1001371.T0	CopciAB_559321.T0	CopciAB_77434.T0	CopciAB_356370.T0
CopciAB_356223.T0	CopciAB_180394.T0	CopciAB_369412.T0	CopciAB_479694.T0	CopciAB_382582.T0	CopciAB_543210.T0
CopciAB_435561.T0	CopciAB_397497.T0	CopciAB_361957.T0	CopciAB_356648.T0	CopciAB_1000194.T0	CopciAB_443937.T0
CopciAB_361929.T0	CopciAB_131936.T0	CopciAB_369424.T0	CopciAB_380777.T0	CopciAB_541567.T0	CopciAB_485818.T0
CopciAB_213501.T0	CopciAB_476309.T0	CopciAB_443761.T0	CopciAB_443679.T0	CopciAB_487223.T0	CopciAB_1001371.T0
CopciAB_407937.T0	CopciAB_1001320.T0	CopciAB_496681.T0	CopciAB_1002629.T0	CopciAB_450357.T0	CopciAB_496681.T0
CopciAB_198872.T0	CopciAB_465073.T0	CopciAB_393426.T0	CopciAB_113721.T0	CopciAB_380777.T0	CopciAB_443679.T0
CopciAB_188021.T0	CopciAB_370264.T0	CopciAB_448307.T0	CopciAB_361929.T0	CopciAB_492243.T0	CopciAB_393426.T0
CopciAB_363038.T0	CopciAB_84598.T0	CopciAB_277380.T0		CopciAB_364348.T0	CopciAB_443761.T0
CopciAB_463181.T0	CopciAB_205527.T0	CopciAB_370264.T0		CopciAB_445045.T0	CopciAB_438656.T0
CopciAB_452524.T0	CopciAB_1001573.T0	CopciAB_518260.T0		CopciAB_492024.T0	CopciAB_496174.T0
CopciAB_357315.T0	CopciAB_469715.T0	CopciAB_471107.T0		CopciAB_367980.T0	CopciAB_541567.T0
CopciAB_287632.T0	CopciAB_430412.T0	CopciAB_546885.T0		CopciAB_491091.T0	CopciAB_122035.T0
CopciAB_1001320.T0	CopciAB_1000596.T0	CopciAB_430880.T0		CopciAB_354746.T0	CopciAB_541568.T0
CopciAB_437916.T0	CopciAB_439392.T0	CopciAB_356223.T0		CopciAB_1001742.T0	CopciAB_450499.T0
CopciAB_267777.T0	CopciAB_1002392.T0	CopciAB_104404.T0			CopciAB_443370.T0
CopciAB_113721.T0	CopciAB_374148.T0	CopciAB_480560.T0			CopciAB_394420.T0
CopciAB_445307.T0	CopciAB_500236.T0	CopciAB_467166.T0			CopciAB_466289.T0
CopciAB_356648.T0	CopciAB_462284.T0	CopciAB_77434.T0			CopciAB_508093.T0
CopciAB_14413.T0	CopciAB_426081.T0	CopciAB_438833.T0			CopciAB_415690.T0
CopciAB_480560.T0	CopciAB_356648.T0	CopciAB_430412.T0			CopciAB_1000737.T0
CopciAB_1000346.T0	CopciAB_444586.T0	CopciAB_265487.T0			CopciAB_437721.T0
CopciAB_466289.T0	CopciAB_413668.T0	CopciAB_463414.T0			CopciAB_385497.T0
CopciAB_508093.T0	CopciAB_1001831.T0	CopciAB_357579.T0			CopciAB_456166.T0
CopciAB_1001018.T0	CopciAB_497172.T0	CopciAB_439392.T0			CopciAB_365521.T0
CopciAB_1000737.T0	CopciAB_530149.T0	CopciAB_1000596.T0			CopciAB_359007.T0
CopciAB_542340.T0	CopciAB_10026271.T0	CopciAB_374148.T0			CopciAB_1001742.T0
CopciAB_393516.T0	CopciAB_456779.T0	CopciAB_469715.T0
CopciAB_448989.T0	CopciAB_501244.T0	CopciAB_471043.T0
CopciAB_205527.T0	CopciAB_371743.T0	CopciAB_361837.T0
CopciAB_1001573.T0	CopciAB_377260.T0	CopciAB_450751.T0
CopciAB_380777.T0	CopciAB_381084.T0	CopciAB_500655.T0
CopciAB_399236.T0	CopciAB_463215.T0	CopciAB_362493.T0
CopciAB_370264.T0	CopciAB_438833.T0	CopciAB_381084.T0
CopciAB_1002487.T0	CopciAB_462515.T0	CopciAB_462515.T0
CopciAB_421305.T0	CopciAB_500655.T0	CopciAB_1001401.T0
CopciAB_515947.T0	CopciAB_466353.T0	CopciAB_144147.T0
CopciAB_469209.T0	CopciAB_450751.T0	CopciAB_365194.T0
CopciAB_443679.T0	CopciAB_362493.T0	CopciAB_273609.T0
CopciAB_1002629.T0	CopciAB_1001401.T0	CopciAB_466353.T0
CopciAB_541612.T0	CopciAB_22949.T0	CopciAB_502838.T0
CopciAB_463500.T0	CopciAB_467284.T0	CopciAB_42776.T0
CopciAB_9054.T0	CopciAB_1002655.T0	CopciAB_51853.T0
CopciAB_123898.T0	CopciAB_385497.T0	CopciAB_263775.T0
CopciAB_366673.T0	CopciAB_446016.T0	CopciAB_377956.T0
CopciAB_394264.T0	CopciAB_467166.T0	CopciAB_138391.T0
CopciAB_480194.T0	CopciAB_480560.T0	CopciAB_399236.T0
CopciAB_367826.T0	CopciAB_367826.T0	CopciAB_464957.T0
CopciAB_497233.T0	CopciAB_77434.T0	CopciAB_444841.T0
CopciAB_559321.T0	CopciAB_440539.T0	CopciAB_394420.T0
CopciAB_442673.T0	CopciAB_143353.T0	CopciAB_450362.T0
CopciAB_479694.T0	CopciAB_449824.T0	CopciAB_1001091.T0
CopciAB_461992.T0	CopciAB_466153.T0	CopciAB_541568.T0
	CopciAB_503585.T0	CopciAB_380777.T0
	CopciAB_356192.T0	CopciAB_493975.T0
	CopciAB_37640.T0	CopciAB_177984.T0
	CopciAB_122035.T0	CopciAB_464081.T0
	CopciAB_1001412.T0	CopciAB_402624.T0
	CopciAB_484001.T0	CopciAB_467284.T0
	CopciAB_432876.T0	CopciAB_440650.T0
	CopciAB_448894.T0	CopciAB_49560.T0
	CopciAB_541567.T0	CopciAB_430137.T0
	CopciAB_503823.T0	CopciAB_547137.T0
	CopciAB_433472.T0	CopciAB_501849.T0
	CopciAB_492822.T0	CopciAB_87116.T0
	CopciAB_471789.T0	CopciAB_1001742.T0
	CopciAB_546885.T0	CopciAB_359007.T0
	CopciAB_16520.T0	CopciAB_415219.T0
	CopciAB_444862.T0	CopciAB_463181.T0
	CopciAB_503401.T0	CopciAB_545544.T0
	CopciAB_499405.T0	CopciAB_437721.T0
	CopciAB_374670.T0	CopciAB_385497.T0
	CopciAB_437932.T0	CopciAB_365521.T0
	CopciAB_356370.T0	CopciAB_440671.T0
	CopciAB_485818.T0	CopciAB_16520.T0
	CopciAB_438656.T0	CopciAB_510818.T0
	CopciAB_476967.T0	CopciAB_448019.T0
	CopciAB_382582.T0	CopciAB_466289.T0
	CopciAB_354746.T0	CopciAB_456166.T0
	CopciAB_543210.T0	CopciAB_446016.T0
	CopciAB_469209.T0	CopciAB_451935.T0
	CopciAB_478875.T0	CopciAB_465389.T0
	CopciAB_213501.T0	CopciAB_503823.T0
	CopciAB_369576.T0	CopciAB_495696.T0
		CopciAB_444242.T0
		CopciAB_437932.T0
		CopciAB_438656.T0
		CopciAB_356370.T0
		CopciAB_485818.T0
		CopciAB_508840.T0
		CopciAB_11944.T0
		CopciAB_450499.T0
		CopciAB_356648.T0
		CopciAB_415690.T0
		CopciAB_501633.T0
		CopciAB_495775.T0
		CopciAB_454416.T0
		CopciAB_500797.T0
		CopciAB_466153.T0
		CopciAB_356192.T0
		CopciAB_432876.T0
		CopciAB_445045.T0
		CopciAB_468552.T0
		CopciAB_503585.T0
		CopciAB_37640.T0
		CopciAB_1001412.T0
		CopciAB_440539.T0
		CopciAB_484001.T0
		CopciAB_201272.T0
		CopciAB_445307.T0
		CopciAB_180394.T0
		CopciAB_465999.T0
		CopciAB_496174.T0
		CopciAB_450284.T0
		CopciAB_543586.T0
		CopciAB_443370.T0
		CopciAB_9054.T0
		CopciAB_1001573.T0
		CopciAB_456779.T0
		CopciAB_462917.T0
		CopciAB_73401.T0
		CopciAB_1002064.T0
		CopciAB_500667.T0
		CopciAB_542340.T0
		CopciAB_437916.T0
		CopciAB_1001018.T0
		CopciAB_500927.T0
		CopciAB_449966.T0
		CopciAB_359766.T0
		CopciAB_537610.T0
		CopciAB_495936.T0
		CopciAB_51690.T0
		CopciAB_481955.T0
		CopciAB_449684.T0
		CopciAB_364824.T0
		CopciAB_498449.T0
		CopciAB_10026271.T0
		CopciAB_371743.T0
		CopciAB_371185.T0
		CopciAB_444002.T0
		CopciAB_456749.T0
		CopciAB_530149.T0
		CopciAB_1001831.T0
		CopciAB_497172.T0
		CopciAB_413668.T0
		CopciAB_491091.T0
		CopciAB_84598.T0
		CopciAB_355826.T0
		CopciAB_433472.T0
		CopciAB_430336.T0
		CopciAB_471789.T0
		CopciAB_492822.T0
		CopciAB_443937.T0
		CopciAB_543210.T0
		CopciAB_469209.T0
		CopciAB_341385.T0
		CopciAB_452794.T0
		CopciAB_393516.T0
		CopciAB_377200.T0
		CopciAB_382601.T0
		CopciAB_111021.T0
		CopciAB_213501.T0
