## Supplementary Table 4 for "A new regulator of sporulation sheds light on spore morphogenesis and ballistospory in mushroom-forming fungi"

### Sheet: Supplementary_Table_S4
Table S4: Species of 189-genome dataset, which were used for the species tree estimation and phylostratigraphy.
Name in Mycocosm	Mycocosm abbreviation	Abbreviation in Fig	Ballistospory	Genus	Spec	Family	Order	Class	Phylum
Leucoagaricus gongylophorus Ac12	Leugo1_1	Leugo1_1	ballistospory	Leucoagaricus	gongylophorus	Agaricaceae	Agaricales	Agaricomycetes	Basidiomycota
Agaricus bisporus	Agabi_varbisH97_2	Agabi	ballistospory	Agaricus	bisporus	Agaricaceae	Agaricales	Agaricomycetes	Basidiomycota
Macrolepiota fuliginosa MF-IS2 v1.0	Macfu1	Macfu1	ballistospory	Macrolepiota	fuliginosa	Agaricaceae	Agaricales	Agaricomycetes	Basidiomycota
Amanita muscaria Koide v1.0	Amamu1	Amamu1	ballistospory	Amanita	muscaria	Amanitaceae	Agaricales	Agaricomycetes	Basidiomycota
Amanita thiersii Skay4041 v1.0	Amath1	Amath1	ballistospory	Amanita	thiersii	Amanitaceae	Agaricales	Agaricomycetes	Basidiomycota
Phlegmacium glaucopus AT 2004 276 v2.0	Corgl3	Corgl3	ballistospory	Phlegmacium	glaucopus	Cortinariaceae	Agaricales	Agaricomycetes	Basidiomycota
Crassisporium funariophilum CBS 144457 v1.0	Crafun1	Crafun1	ballistospory	Crassisporium	funariophilum	Crassisporiaceae	Agaricales	Agaricomycetes	Basidiomycota
Gymnopilus junonius AH 44721 v1.0	Gymjun1	Gymjun1	ballistospory	Gymnopilus	junonius	Hymenogastraceae	Agaricales	Agaricomycetes	Basidiomycota
Hebeloma cylindrosporum h7 v2.0	Hebcy2	Hebcy2	ballistospory	Hebeloma	cylindrosporum	Hymenogastraceae	Agaricales	Agaricomycetes	Basidiomycota
Hypsizygus marmoreus 51987-8	Hypma1	Hypma1	ballistospory	Hypsizygus	marmoreus	Lyophyllaceae	Agaricales	Agaricomycetes	Basidiomycota
Lyophyllum atratum CBS 144462 v1.0	Lyoat1	Lyoat1	ballistospory	Lyophyllum	atratum	Lyophyllaceae	Agaricales	Agaricomycetes	Basidiomycota
Termitomyces sp. J132	TerJ132_1	TerJ132_1	ballistospory	Termitomyces	sp.	Lyophyllaceae	Agaricales	Agaricomycetes	Basidiomycota
Marasmius fiardii PR-910 v1.0	Marfi1	Marfi1	ballistospory	Marasmius	fiardii	Marasmiaceae	Agaricales	Agaricomycetes	Basidiomycota
Moniliophthora roreri MCA 2997	MroMCA2997_1	MroMCA2997	ballistospory	Moniliophthora	roreri	Marasmiaceae	Agaricales	Agaricomycetes	Basidiomycota
Mycena galopus ATCC-62051 v1.0	Mycgal1	Mycgal1	ballistospory	Mycena	galopus	Mycenaceae	Agaricales	Agaricomycetes	Basidiomycota
Mycena kentingensis	Mk	Mk	ballistospory	Mycena	kentingensis	Mycenaceae	Agaricales	Agaricomycetes	Basidiomycota
Lepista nuda CBS 247.69 v1.0	Lepnud1	Lepnud1	ballistospory	Lepista	nuda	NA	Agaricales	Agaricomycetes	Basidiomycota
Gymnopus androsaceus JB14 v1.0	Gyman1	Gyman1	ballistospory	Gymnopus	androsaceus	Omphalotaceae	Agaricales	Agaricomycetes	Basidiomycota
Lentinula edodes W1-26 v1.0	Lentinedodes1	Lentined	ballistospory	Lentinula	edodes	Omphalotaceae	Agaricales	Agaricomycetes	Basidiomycota
Omphalotus olearius	Ompol1	Ompol1	ballistospory	Omphalotus	olearius	Omphalotaceae	Agaricales	Agaricomycetes	Basidiomycota
Rhodocollybia butyracea AH 40177 v1.0	Rhobut1_1	Rhobut1_1	ballistospory	Rhodocollybia	butyracea	Omphalotaceae	Agaricales	Agaricomycetes	Basidiomycota
Armillaria cepistipes B5	Armcep1	Armcep1	ballistospory	Armillaria	cepistipes	Physalacriaceae	Agaricales	Agaricomycetes	Basidiomycota
Armillaria fumosa CBS 122221 v1.0	Armfum1	Armfum1	ballistospory	Armillaria	fumosa	Physalacriaceae	Agaricales	Agaricomycetes	Basidiomycota
Armillaria gallica 21-2 v1.0	Armga1	Armga1	ballistospory	Armillaria	gallica	Physalacriaceae	Agaricales	Agaricomycetes	Basidiomycota
Oudemansiella mucida CBS 558.79 v1.0	Oudmuc1	Oudmuc1	ballistospory	Oudemansiella	mucida	Physalacriaceae	Agaricales	Agaricomycetes	Basidiomycota
Pleurotus eryngii ATCC 90797 v1.0	Pleery1	Pleery1	ballistospory	Pleurotus	eryngii	Pleurotaceae	Agaricales	Agaricomycetes	Basidiomycota
Pleurotus ostreatus PC9 v1.0	PleosPC920	PleosPC920	ballistospory	Pleurotus	ostreatus	Pleurotaceae	Agaricales	Agaricomycetes	Basidiomycota
Pleurotus ostreatus PC15 v2.0	PleosPC15_2	PleosPC15_2	ballistospory	Pleurotus	ostreatus	Pleurotaceae	Agaricales	Agaricomycetes	Basidiomycota
Pleurotus pulmonarius	Plepul	Plepul	ballistospory	Pleurotus	pulmonarius	Pleurotaceae	Agaricales	Agaricomycetes	Basidiomycota
Pleurotus cornucopiae	Plecor	Plecor	ballistospory	Pleurotus	cornucopiae	Pleurotaceae	Agaricales	Agaricomycetes	Basidiomycota
Pluteus cervinus NL-1719 v1.0	Plucer1	Plucer1	ballistospory	Pluteus	cervinus	Pluteaceae	Agaricales	Agaricomycetes	Basidiomycota
Volvariella volvacea V23	Volvo1	Volvo1	ballistospory	Volvariella	volvacea	Pluteaceae	Agaricales	Agaricomycetes	Basidiomycota
Coprinellus angulatus CBS 144469 v1.0	Copang1	Copang1	ballistospory	Coprinellus	angulatus	Psathyrellaceae	Agaricales	Agaricomycetes	Basidiomycota
Coprinellus micaceus FP101781 v2.0	Copmic2	Copmic2	ballistospory	Coprinellus	micaceus	Psathyrellaceae	Agaricales	Agaricomycetes	Basidiomycota
Coprinopsis cinerea AmutBmut pab1-1 v1.0	Copci_AmutBmut1	CopciAB	ballistospory	Coprinopsis	cinerea	Psathyrellaceae	Agaricales	Agaricomycetes	Basidiomycota
Coprinopsis cinerea AmutBmut pab1-1 v1.0	CopciAB	CopciAB	ballistospory	Coprinopsis	cinerea	Psathyrellaceae	Agaricales	Agaricomycetes	Basidiomycota
Coprinopsis marcescibilis CBS121175 v1.0	Copmar1	Copmar1	ballistospory	Coprinopsis	marcescibilis	Psathyrellaceae	Agaricales	Agaricomycetes	Basidiomycota
Coprinopsis sp. MPI-PUGE-AT-0042 v1.0	Copph3	Copph	ballistospory	Coprinopsis	sp.	Psathyrellaceae	Agaricales	Agaricomycetes	Basidiomycota
Agrocybe pediades AH 40210 v1.0	Agrped1	Agrped1	ballistospory	Agrocybe	pediades	Strophariaceae	Agaricales	Agaricomycetes	Basidiomycota
Galerina marginata v1.0	Galma1	Galma1	ballistospory	Galerina	marginata	Strophariaceae	Agaricales	Agaricomycetes	Basidiomycota
Hypholoma sublateritium v1.0	Hypsu1	Hypsu1	ballistospory	Hypholoma	sublateritium	Strophariaceae	Agaricales	Agaricomycetes	Basidiomycota
Pholiota conissans CIRM-BRFM 674 v1.0	Phocon1	Phocon1	ballistospory	Pholiota	conissans	Strophariaceae	Agaricales	Agaricomycetes	Basidiomycota
Psilocybe cubensis v1.0	Psicub1_1	Psicub1_1	ballistospory	Psilocybe	cubensis	Strophariaceae	Agaricales	Agaricomycetes	Basidiomycota
Psilocybe serbica v1.0	Psiser1	Psiser1	ballistospory	Psilocybe	serbica	Strophariaceae	Agaricales	Agaricomycetes	Basidiomycota
Laccaria amethystina LaAM-08-1 v2.0	Lacam2	Lacam2	ballistospory	Laccaria	amethystina	Tricholomataceae	Agaricales	Agaricomycetes	Basidiomycota
Laccaria bicolor v2.0	Lacbi2	Lacbi2	ballistospory	Laccaria	bicolor	Tricholomataceae	Agaricales	Agaricomycetes	Basidiomycota
Boletus reticuloceps BR01	Bolret1	Bolret1	ballistospory	Boletus	reticuloceps	Boletaceae	Boletales	Agaricomycetes	Basidiomycota
Xerocomus badius 84.06 v1.0	Xerba1	Xerba1	ballistospory	Xerocomus	badius	Boletaceae	Boletales	Agaricomycetes	Basidiomycota
Gyrodon lividus BX v1.0	Gyrli1	Gyrli1	ballistospory	Gyrodon	lividus	Gyrodontaceae	Boletales	Agaricomycetes	Basidiomycota
Paxillus adelphus Ve08.2h10 v2.0	Paxru2	Paxru2	ballistospory	Paxillus	adelphus	Paxillaceae	Boletales	Agaricomycetes	Basidiomycota
Paxillus ammoniavirescens Pou09.2 v1.0	Paxam1	Paxam1	ballistospory	Paxillus	ammoniavirescens	Paxillaceae	Boletales	Agaricomycetes	Basidiomycota
Paxillus involutus ATCC 200175 v1.0	Paxin1	Paxin1	ballistospory	Paxillus	involutus	Paxillaceae	Boletales	Agaricomycetes	Basidiomycota
Suillus americanus EM31 v1.0	Suiame1	Suiame1	ballistospory	Suillus	americanus	Suillaceae	Boletales	Agaricomycetes	Basidiomycota
Suillus cothurnatus VC 1858 v1.0	Suicot1	Suicot1	ballistospory	Suillus	cothurnatus	Suillaceae	Boletales	Agaricomycetes	Basidiomycota
Suillus hirtellus EM16 v1.0	Suihi1	Suihi1	ballistospory	Suillus	hirtellus	Suillaceae	Boletales	Agaricomycetes	Basidiomycota
Suillus luteus UH-Slu-Lm8-n1 v3.0	Suilu4	Suilu4	ballistospory	Suillus	luteus	Suillaceae	Boletales	Agaricomycetes	Basidiomycota
Suillus subalutaceus FC151 v1.0	Suisu1	Suisu1	ballistospory	Suillus	subalutaceus	Suillaceae	Boletales	Agaricomycetes	Basidiomycota
Cantharellus anzutake C23 v1.0	Cananz1	Cananz1	ballistospory	Cantharellus	anzutake	Cantharellaceae	Cantharellales	Agaricomycetes	Basidiomycota
Hydnum rufescens UP504 v2.0	Hydru2	Hydru2	ballistospory	Hydnum	rufescens	Hydnaceae	Cantharellales	Agaricomycetes	Basidiomycota
Neolentinus lepideus v1.0	Neole1	Neole1	ballistospory	Neolentinus	lepideus	Gloeophyllaceae	Gloeophyllales	Agaricomycetes	Basidiomycota
Heliocybe sulcata OMC1185 v1.0	Helsul1	Helsul1	ballistospory	Heliocybe	sulcata	NA	Gloeophyllales	Agaricomycetes	Basidiomycota
Rickenella mellea v1.0 (SZMC22713)	Ricmel1	Ricmel1	ballistospory	Rickenella	mellea	NA	Hymenochaetales	Agaricomycetes	Basidiomycota
Panus rudis PR-1116 ss-1 v1.0	Panru1	Panru1	ballistospory	Panus	rudis	Panaceae	Polyporales	Agaricomycetes	Basidiomycota
Polyporus arcularius v1.0	Polar1	Polar1	ballistospory	Polyporus	arcularius	Polyporaceae	Polyporales	Agaricomycetes	Basidiomycota
Polyporus squamosus CCBS 676 v1.0	Polsqu1	Polsqu1	ballistospory	Polyporus	squamosus	Polyporaceae	Polyporales	Agaricomycetes	Basidiomycota
Auriscalpium vulgare FP105234-Sp v1.0	Aurvu1	Aurvu1	ballistospory	Auriscalpium	vulgare	Auriscalpiaceae	Russulales	Agaricomycetes	Basidiomycota
Lactarius deliciosus 48 v1.0	Lacdel1	Lacdel1	ballistospory	Lactarius	deliciosus	Russulaceae	Russulales	Agaricomycetes	Basidiomycota
Lactarius hatsudake 109 v1.0	Lachat1	Lachat1	ballistospory	Lactarius	hatsudake	Russulaceae	Russulales	Agaricomycetes	Basidiomycota
Lactarius quietus S23C v1.0	Lacqui1	Lacqui1	ballistospory	Lactarius	quietus	Russulaceae	Russulales	Agaricomycetes	Basidiomycota
Lactarius vividus 141 v1.0	Lacviv1	Lacviv1	ballistospory	Lactarius	vividus	Russulaceae	Russulales	Agaricomycetes	Basidiomycota
Lactifluus cf. subvellereus BPL653 v1.0	Lacsub1	Lacsub1	ballistospory	Lactifluus	cf.	Russulaceae	Russulales	Agaricomycetes	Basidiomycota
Russula dissimulans BPL704 v1.0	Rusdis1	Rusdis1	ballistospory	Russula	dissimulans	Russulaceae	Russulales	Agaricomycetes	Basidiomycota
Russula emetica Přilba v1.0	Ruseme1	Ruseme1	ballistospory	Russula	emetica	Russulaceae	Russulales	Agaricomycetes	Basidiomycota
Russula ochroleuca Přilba v1.0	Rusoch1	Rusoch1	ballistospory	Russula	ochroleuca	Russulaceae	Russulales	Agaricomycetes	Basidiomycota
Dendrothele bispora CBS 962.96 v1.0	Denbi1	Denbi1	ballistospory	Dendrothele	bispora	Lachnellaceae	Agaricales	Agaricomycetes	Basidiomycota
Cylindrobasidium torrendii FP15055 v1.0	Cylto1	Cylto	ballistospory	Cylindrobasidium	torrendii	Physalacriaceae	Agaricales	Agaricomycetes	Basidiomycota
Piloderma croceum F 1598 v1.0	Pilcr1	Pilcr1	ballistospory	Piloderma	croceum	Atheliaceae	Atheliales	Agaricomycetes	Basidiomycota
Oliveonia pauxilla MPI-PUGE-AT-0066 v1.0	Olipa1	Olipa1	ballistospory	Oliveonia	pauxilla	NA	Auriculariales	Agaricomycetes	Basidiomycota
Coniophora olivacea MUCL 20566 v1.0	Conol1	Conol1	ballistospory	Coniophora	olivacea	Coniophoraceae	Boletales	Agaricomycetes	Basidiomycota
Coniophora puteana v1.0	Conpu1	Conpu1	ballistospory	Coniophora	puteana	Coniophoraceae	Boletales	Agaricomycetes	Basidiomycota
Botryobasidium botryosum v1.0	Botbo1	Botbo1	ballistospory	Botryobasidium	botryosum	Botryobasidiaceae	Cantharellales	Agaricomycetes	Basidiomycota
Ceratobasidium sp. anastomosis group I; DN8442 v1.0	CerAGI	CerAGI	ballistospory	Ceratobasidium	sp.	Ceratobasidiaceae	Cantharellales	Agaricomycetes	Basidiomycota
Tulasnella calospora AL13/4D v1.0	Tulca1	Tulca1	ballistospory	Tulasnella	calospora	Tulasnellaceae	Cantharellales	Agaricomycetes	Basidiomycota
Punctularia strigosozonata v1.0	Punst1	Punst1	ballistospory	Punctularia	strigosozonata	Punctulariaceae	Corticiales	Agaricomycetes	Basidiomycota
Schizopora paradoxa KUC8140 v1.0	Schpa1	Schpa1	ballistospory	Schizopora	paradoxa	Schizoporaceae	Hymenochaetales	Agaricomycetes	Basidiomycota
Jaapia argillacea v1.0	Jaaar1	Jaaar1	ballistospory	Jaapia	argillacea	Jaapiaceae	Jaapiales	Agaricomycetes	Basidiomycota
Epithele typhae CBS 203.58 v1.0	Epityp1	Epityp1	ballistospory	Epithele	typhae	Epitheliaceae	Polyporales	Agaricomycetes	Basidiomycota
Fibroporia radiculosa TFFH 294	Fibra1	Fibra1	ballistospory	Fibroporia	radiculosa	Fomitopsidaceae	Polyporales	Agaricomycetes	Basidiomycota
Obba rivulosa 3A-2 v1.0	Obbri1	Obbri1	ballistospory	Obba	rivulosa	Gelatoporiaceae	Polyporales	Agaricomycetes	Basidiomycota
Phlebia brevispora HHB-7030 SS6 v1.0	Phlbr1	Phlbr1	ballistospory	Phlebia	brevispora	Meruliaceae	Polyporales	Agaricomycetes	Basidiomycota
Phlebia centrifuga FBCC195	Phlcen1	Phlcen1	ballistospory	Phlebia	centrifuga	Meruliaceae	Polyporales	Agaricomycetes	Basidiomycota
Phanerochaete chrysosporium RP-78 v2.2	Phchr2	Phchr2	ballistospory	Phanerochaete	chrysosporium	Phanerochaetaceae	Polyporales	Agaricomycetes	Basidiomycota
Dichomitus squalens LYAD-421 SS1 v1.0	Dicsq1	Dicsq1	ballistospory	Dichomitus	squalens	Polyporaceae	Polyporales	Agaricomycetes	Basidiomycota
Dentipellis sp. KUC8613 v1.0	Densp1	Densp1	ballistospory	Dentipellis	sp.	Hericiaceae	Russulales	Agaricomycetes	Basidiomycota
Stereum hirsutum FP-91666 SS1 v1.0	Stehi1	Stehi1	ballistospory	Stereum	hirsutum	Stereaceae	Russulales	Agaricomycetes	Basidiomycota
Sistotremastrum niveocremeum HHB9708 ss-1 1.0	Sisni1	Sisni1	ballistospory	Sistotremastrum	niveocremeum	Hydnodontaceae	Trechisporales	Agaricomycetes	Basidiomycota
Auricularia subglabra v2.0	Aurde3_1	Aurde3_1	ballistospory	Auricularia	subglabra	Auriculariaceae	Auriculariales	Agaricomycetes	Basidiomycota
Exidia glandulosa v1.0	Exigl1	Exigl1	ballistospory	Exidia	glandulosa	Exidiaceae	Auriculariales	Agaricomycetes	Basidiomycota
Rhizoctonia solani AG-1 IB	Rhiso1	Rhiso1	ballistospory	Rhizoctonia	solani	Ceratobasidiaceae	Cantharellales	Agaricomycetes	Basidiomycota
Crepidotus variabilis CBS 506.95 v1.0	Crevar1	Crevar1	ballistospory	Crepidotus	variabilis	Crepidotaceae	Agaricales	Agaricomycetes	Basidiomycota
Fistulina hepatica v1.0	Fishe1	Fishe1	ballistospory	Fistulina	hepatica	Fistulinaceae	Agaricales	Agaricomycetes	Basidiomycota
Plicaturopsis crispa v1.0	Plicr1	Plicr1	ballistospory	Plicaturopsis	crispa	Amylocorticiaceae	Amylocorticiales	Agaricomycetes	Basidiomycota
Sistotrema sp. PMI_390 v1.0	ClaPMI390	ClaPMI390	ballistospory	Sistotrema	sp.	Corticiaceae	Corticiales	Agaricomycetes	Basidiomycota
Gloeophyllum trabeum v1.0	Glotr1_1	Glotr1_1	ballistospory	Gloeophyllum	trabeum	Gloeophyllaceae	Gloeophyllales	Agaricomycetes	Basidiomycota
Fomitiporia mediterranea v1.0	Fomme1	Fomme1	ballistospory	Fomitiporia	mediterranea	Hymenochaetaceae	Hymenochaetales	Agaricomycetes	Basidiomycota
Phellinus noxius FFPRI411160	Pheno1	Pheno1	ballistospory	Phellinus	noxius	Hymenochaetaceae	Hymenochaetales	Agaricomycetes	Basidiomycota
Postia placenta MAD-698-R-SB12 v1.0	PosplRSB12_1	PosplRSB12_1	ballistospory	Postia	placenta	Dacryobolaceae	Polyporales	Agaricomycetes	Basidiomycota
Daedalea quercina v1.0	Daequ1	Daequ1	ballistospory	Daedalea	quercina	Fomitopsidaceae	Polyporales	Agaricomycetes	Basidiomycota
Fomitopsis betulina CIRM-BRFM 1772 v1.1	Pipbet1_1	Pipbet1_1	ballistospory	Fomitopsis	betulina	Fomitopsidaceae	Polyporales	Agaricomycetes	Basidiomycota
Fomitopsis schrenkii FP-58527 SS1 v3.0	Fompi3	Fompi3	ballistospory	Fomitopsis	schrenkii	Fomitopsidaceae	Polyporales	Agaricomycetes	Basidiomycota
Cytidiella melzeri FP 102339 v1.0	Cytmel1	Cytmel1	ballistospory	Cytidiella	melzeri	Irpicaceae	Polyporales	Agaricomycetes	Basidiomycota
Trametopsis cervina CIRM-BRFM 1824 v1.0	Trace1	Trace1	ballistospory	Trametopsis	cervina	Irpicaceae	Polyporales	Agaricomycetes	Basidiomycota
Laetiporus sulphureus var. sulphureus v1.0	Laesu1	Laesu1	ballistospory	Laetiporus	sulphureus	Laetiporaceae	Polyporales	Agaricomycetes	Basidiomycota
Wolfiporia cocos MD-104 SS10 v1.0	Wolco1	Wolco1	ballistospory	Wolfiporia	cocos	Laetiporaceae	Polyporales	Agaricomycetes	Basidiomycota
Rigidoporus microporus ED310 v1.0	Rigmic1	Rigmic1	ballistospory	Rigidoporus	microporus	Meripilaceae	Polyporales	Agaricomycetes	Basidiomycota
Bjerkandera adusta v1.0	Bjead1_1	Bjead1_1	ballistospory	Bjerkandera	adusta	Phanerochaetaceae	Polyporales	Agaricomycetes	Basidiomycota
Abortiporus biennis ​CIRM-BRFM 1778 v1.0	Abobie1	Abobie1	ballistospory	Abortiporus	biennis	Podoscyphaceae	Polyporales	Agaricomycetes	Basidiomycota
Artolenzites elegans CIRM-BRFM 1122 v1.0	Artele1122_1	Artele1122_1	ballistospory	Artolenzites	elegans	Polyporaceae	Polyporales	Agaricomycetes	Basidiomycota
Dichomitus squalens OM18370.1 v1.0	Dicsqu18370_1	Dicsqu18370_1	ballistospory	Dichomitus	squalens	Polyporaceae	Polyporales	Agaricomycetes	Basidiomycota
Ganoderma boninense G3 v1.0	Ganbon1	Ganbon1	ballistospory	Ganoderma	boninense	Polyporaceae	Polyporales	Agaricomycetes	Basidiomycota
Ganoderma lucidum G.260125-1 v1.0	Ganluc1	Ganluc1	ballistospory	Ganoderma	lucidum	Polyporaceae	Polyporales	Agaricomycetes	Basidiomycota
Ganoderma sinense ZZ0214-1	Gansi1	Gansi1	ballistospory	Ganoderma	sinense	Polyporaceae	Polyporales	Agaricomycetes	Basidiomycota
Ganoderma sp. 10597 SS1 v1.0	Gansp1	Gansp1	ballistospory	Ganoderma	sp.	Polyporaceae	Polyporales	Agaricomycetes	Basidiomycota
Leiotrametes menziesii CIRM-BRFM 1781 v1.0	Tramen1	Tramen1	ballistospory	Leiotrametes	menziesii	Polyporaceae	Polyporales	Agaricomycetes	Basidiomycota
Leiotrametes sp. CIRM-BRFM 1775 v1.0	Leisp1	Leisp1	ballistospory	Leiotrametes	sp.	Polyporaceae	Polyporales	Agaricomycetes	Basidiomycota
Pycnoporus coccineus CIRM-BRFM 310 v1.0	Pycco1	Pycco1	ballistospory	Pycnoporus	coccineus	Polyporaceae	Polyporales	Agaricomycetes	Basidiomycota
Trametes betulina CIRM-BRFM 1801 v1.0	Trabet1	Trabet1	ballistospory	Trametes	betulina	Polyporaceae	Polyporales	Agaricomycetes	Basidiomycota
Trametes ljubarskyi CIRM-BRFM 1659 v1.0	Tralj1	Tralj1	ballistospory	Trametes	ljubarskyi	Polyporaceae	Polyporales	Agaricomycetes	Basidiomycota
Trametes meyenii CIRM-BRFM 1810 v1.0	Tramey1	Tramey1	ballistospory	Trametes	meyenii	Polyporaceae	Polyporales	Agaricomycetes	Basidiomycota
Trametes polyzona CIRM-BRFM 1798 v1.0	Trapol1	Trapol1	ballistospory	Trametes	polyzona	Polyporaceae	Polyporales	Agaricomycetes	Basidiomycota
Trametes pubescens FBCC735	Trapub1	Trapub1	ballistospory	Trametes	pubescens	Polyporaceae	Polyporales	Agaricomycetes	Basidiomycota
Trametes versicolor v1.0	Trave1	Trave1	ballistospory	Trametes	versicolor	Polyporaceae	Polyporales	Agaricomycetes	Basidiomycota
Heterobasidion annosum v2.0	Hetan2	Hetan2	ballistospory	Heterobasidion	annosum	Bondarzewiaceae	Russulales	Agaricomycetes	Basidiomycota
Pterula gracilis CBS309.79 v1.0	Ptegra1	Ptegra1	ballistospory	Pterula	gracilis	Pterulaceae	Agaricales	Agaricomycetes	Basidiomycota
Ramaria rubella (R. acris) UT-36052-T v1.0	Ramac1	Ramac1	ballistospory	Ramaria	rubella	Gomphaceae	Gomphales	Agaricomycetes	Basidiomycota
Hydnopolyporus fimbriatus CBS384.51 v1.0	Hydfim1	Hydfim1	ballistospory	Hydnopolyporus	fimbriatus	Ipricaceae	Polyporales	Agaricomycetes	Basidiomycota
Artomyces pyxidatus HHB10654 v1.0	Clapy1	Clapy1	ballistospory	Artomyces	pyxidatus	Auriscalpiaceae	Russulales	Agaricomycetes	Basidiomycota
Sebacina vermifera MAFF 305830 v1.0	Sebve1	Sebve1	ballistospory	Sebacina	vermifera	Sebacinaceae	Sebacinales	Agaricomycetes	Basidiomycota
Thelephora ganbajun P2 v1.0	Thega1	Thega1	ballistospory	Thelephora	ganbajun	Thelephoraceae	Thelephorales	Agaricomycetes	Basidiomycota
Auriculariopsis ampla NL-1724 v1.0	Auramp1	Auramp1	ballistospory	Auriculariopsis	ampla	Schizophyllaceae	Agaricales	Agaricomycetes	Basidiomycota
Schizophyllum commune H4-8 v3.0	Schco3	Schco3	ballistospory	Schizophyllum	commune	Schizophyllaceae	Agaricales	Agaricomycetes	Basidiomycota
Lycoperdon perlatum FP-102459-T v1.0	Lycper1	Lycper1	sec-non-ball	Lycoperdon	perlatum	Lycoperdaceae	Agaricales	Agaricomycetes	Basidiomycota
Crucibulum laeve CBS 166.37 v1.0	Crula1	Crula1	sec-non-ball	Crucibulum	laeve	NA	Agaricales	Agaricomycetes	Basidiomycota
Cyathus striatus AH 40144 v1.0	Cyastr2	Cyastr2	sec-non-ball	Cyathus	striatus	Nidulariaceae	Agaricales	Agaricomycetes	Basidiomycota
Fibulorhizoctonia psychrophila CBS 109695 v1.0	Fibsp1	Fibsp1	ballistospory	Fibulorhizoctonia	psychrophila	Atheliaceae	Atheliales	Agaricomycetes	Basidiomycota
Pisolithus croceorrhizus ssp. 2 72 v1.0	Pisthe227_1	Pisthe227_1	sec-non-ball	Pisolithus	croceorrhizus	Pisolithaceae	Boletales	Agaricomycetes	Basidiomycota
Pisolithus marmoratus ssp. 2 16A v1.0	Pismar1	Pismar1	sec-non-ball	Pisolithus	marmoratus	Pisolithaceae	Boletales	Agaricomycetes	Basidiomycota
Pisolithus microcarpus 441 v1.0	Pismi1	Pismi1	sec-non-ball	Pisolithus	microcarpus	Pisolithaceae	Boletales	Agaricomycetes	Basidiomycota
Pisolithus tinctorius Marx 270 v2.0	Pisti2	Pisti2	sec-non-ball	Pisolithus	tinctorius	Pisolithaceae	Boletales	Agaricomycetes	Basidiomycota
Rhizopogon vesiculosus Smith	Rhives1	Rhives1	sec-non-ball	Rhizopogon	vesiculosus	Rhizopogonaceae	Boletales	Agaricomycetes	Basidiomycota
Rhizopogon vinicolor AM-OR11-026 v1.0	Rhivi1	Rhivi1	sec-non-ball	Rhizopogon	vinicolor	Rhizopogonaceae	Boletales	Agaricomycetes	Basidiomycota
Scleroderma citrinum Foug A v1.0	Sclci1	Sclci1	sec-non-ball	Scleroderma	citrinum	Sclerodermataceae	Boletales	Agaricomycetes	Basidiomycota
Geastrum triplex GST.BST v1.0	Geatri1	Geatri1	sec-non-ball	Geastrum	triplex	Geastraceae	Geastrales	Agaricomycetes	Basidiomycota
Sclerogaster hysterangioides SCL2.BST v1.0	Sclhys1_1	Sclhys1_1	sec-non-ball	Sclerogaster	hysterangioides	Sclerogastraceae	Geastrales	Agaricomycetes	Basidiomycota
Sphaerobolus stellatus v1.0	Sphst1	Sphst1	sec-non-ball	Sphaerobolus	stellatus	Sphaerobolaceae	Geastrales	Agaricomycetes	Basidiomycota
Mutinus elegans ME.BST v1.0	Mutel1	Mutel1	sec-non-ball	Mutinus	elegans	Phallaceae	Phallales	Agaricomycetes	Basidiomycota
Guyanagaster necrorhiza MCA 3950 v1.0	Guyne1	Guyne1	sec-non-ball	Guyanagaster	necrorhiza	Physalacriaceae	Agaricales	Agaricomycetes	Basidiomycota
Melanogaster broomeianus MBLB.BST v1.0	Melbro1	Melbro1	sec-non-ball	Melanogaster	broomeianus	Melanogastraceae	Boletales	Agaricomycetes	Basidiomycota
Gautieria morchelliformis GMNE.BST v1.0	Gaumor1_1	Gaumor1_1	sec-non-ball	Gautieria	morchelliformis	Gautieriaceae	Gomphales	Agaricomycetes	Basidiomycota
Hysterangium stoloniferum HS.BST v1.0	Hyssto1	Hyssto1	sec-non-ball	Hysterangium	stoloniferum	Hysterangiaceae	Hysterangiales	Agaricomycetes	Basidiomycota
Cystobasidium minutum MCA 4210 v1.0	Rhomi1	Rhomi1	ballistospory	Cystobasidium	minutum	Cystobasidiaceae	Cystobasidiales	Cystobasidiomycetes	Basidiomycota
Calocera cornea v1.0	Calco1	Calco1	ballistospory	Calocera	cornea	Dacrymycetaceae	Dacrymycetales	Dacrymycetes	Basidiomycota
Calocera viscosa v1.0	Calvi1	Calvi1	ballistospory	Calocera	viscosa	Dacrymycetaceae	Dacrymycetales	Dacrymycetes	Basidiomycota
Dacryopinax primogenitus DJM 731 SSP1 v1.0	Dacsp1	Dacsp1	ballistospory	Dacryopinax	primogenitus	Dacrymycetaceae	Dacrymycetales	Dacrymycetes	Basidiomycota
Aspergillus fumigatus Af293 from AspGD	Aspfu1	Aspfu1	prim-non-ball	Aspergillus	fumigatus	Aspergillaceae	Eurotiales	Eurotiomycetes	Ascomycota
Tilletiaria anomala UBC 951 v1.0	Tilan2	Tilan2	ballistospory	Tilletiaria	anomala	Tilletiariaceae	Georgefischeriales	Exobasidiomycetes	Basidiomycota
Tilletia caries DAOM 238032	Tilcar1	Tilcar1	ballistospory	Tilletia	caries	Tilletiaceae	Tilletiales	Exobasidiomycetes	Basidiomycota
Malassezia sympodialis ATCC 42132	Malsy1_1	Malsy1_1	ballistospory	Malassezia	sympodialis	Malasseziaceae	Malasseziales	Malasseziomycetes	Basidiomycota
Leucosporidiella creatinivora 62-1032 v1.0	Leucr1	Leucr1	ballistospory	Leucosporidiella	creatinivora	Leucosporidiaceae	Leucosporidiales	Microbotryomycetes	Basidiomycota
Rhodotorula graminis strain WP1 v1.1	Rhoba1_1	Rhoba1_1	ballistospory	Rhodotorula	graminis	Sporidiobolaceae	Sporidiobolales	Microbotryomycetes	Basidiomycota
Mixia osmundae IAM 14324 v1.0	Mixos1	Mixos1	ballistospory	Mixia	osmundae	Mixiaceae	Mixiales	Mixiomycetes	Basidiomycota
Tuber aestivum var. urcinatum v1.0	Tubae1	Tubae1	prim-non-ball	Tuber	aestivum	Tuberaceae	Pezizales	Pezizomycetes	Ascomycota
Melampsora lini CH5	Melli1	Melli1	ballistospory	Melampsora	lini	Melampsoraceae	Pucciniales	Pucciniomycetes	Basidiomycota
Phakopsora pachyrhizi MT2006 v1.0	Phapa1	Phapa1	ballistospory	Phakopsora	pachyrhizi	Phakopsoraceae	Pucciniales	Pucciniomycetes	Basidiomycota
Puccinia graminis f. sp. tritici v2.0	Pucgr2	Pucgr2	ballistospory	Puccinia	graminis	Pucciniaceae	Pucciniales	Pucciniomycetes	Basidiomycota
Saccharomyces cerevisiae S288C	Sacce1	Sacce1	prim-non-ball	Saccharomyces	cerevisiae	Saccharomycetaceae	Saccharomycetales	Saccharomycetes	Ascomycota
Schizosaccharomyces pombe	Schpo1	Schpo	prim-non-ball	Schizosaccharomyces	pombe	Schizosaccharomycetaceae	Schizosaccharomycetales	Schizosaccharomycetes	Ascomycota
Neurospora crassa OR74A v2.0	Neucr2	Neucr2	prim-non-ball	Neurospora	crassa	Sordariaceae	Sordariales	Sordariomycetes	Ascomycota
Fusarium graminearum v1.0	Fusgr1	Fusgr1	prim-non-ball	Fusarium	graminearum	Nectriaceae	Hypocreales	Sordariomycetes	Ascomycota
Microdochium bolleyi J235TASD1 v1.0	Micbo1	Micbo1	prim-non-ball	Microdochium	bolleyi	Microdochiaceae	Xylariales	Sordariomycetes	Ascomycota
Naematelia encephela UCDFST 68-887.2 v1.0	Treen1	Treen1	ballistospory	Naematelia	encephela	Naemateliaceae	Tremellales	Tremellomycetes	Basidiomycota
Cryptococcus neoformans var neoformans JEC21	Cryne_JEC21_1	Cryne	ballistospory	Cryptococcus	neoformans	Cryptococcaceae	Tremellales	Tremellomycetes	Basidiomycota
Filobasidium floriforme CBS 6241 v1.0	Filflo1	Filflo1	ballistospory	Filobasidium	floriforme	Filobasidiaceae	Filobasidiales	Tremellomycetes	Basidiomycota
Naganishia vishniacii ANT03-052 v1.1	Nagvi1	Nagvi1	ballistospory	Naganishia	vishniacii	Filobasidiaceae	Filobasidiales	Tremellomycetes	Basidiomycota
Trichosporon asahii var. asahii CBS 8904	Trias8904	Trias8904	ballistospory	Trichosporon	asahii	Trichosporonaceae	Trichosporonales	Tremellomycetes	Basidiomycota
Testicularia cyperi MCA 3645 v1.0	Tescy1	Tescy1	ballistospory	Testicularia	cyperi	Anthracoideaceae	Ustilaginales	Ustilaginomycetes	Basidiomycota
Ustilago maydis 521 v2.0	Ustma2_2	Ustma2_2	ballistospory	Ustilago	maydis	Ustilaginaceae	Ustilaginales	Ustilaginomycetes	Basidiomycota
Pseudozyma hubeiensis SY62	Psehu1	Psehu1	ballistospory	Pseudozyma	hubeiensis	Ustilaginaceae	Ustilaginales	Ustilaginomycetes	Basidiomycota
Wallemia mellicola v1.0	Walse1	Walse1	ballistospory	Wallemia	mellicola	Wallemiaceae	Wallemiales	Wallemiomycetes	Basidiomycota
