## Supplementary Table 5 for "A new regulator of sporulation sheds light on spore morphogenesis and ballistospory in mushroom-forming fungi"

### Sheet: Supplementary_Table_S5
	Dataset 1)												Dataset 2) Expression level based on Krizsan et al 2019 (PMID: 30902897)										this study		Dataset 3) Nagy et al 2023 (PMID: 29069589)									InterPro annotation
protein ID	num_in_ballisto_species	num_in_nonball_species	C1 Cruci_Cyat	C9 Gautieria	C8 Phallomyc	C4 Guayanag	C2 Lycoperdon	C5 Melanogaster	C6 Pisol_Sclero	C7 Rhizopogon	num_clade_with_loss	all_loss	Lamspec	avg_CC.VM	avg_CC.H	avg_CC.P1	avg_CC.P2	avg_CC.YFB.T	avg_CC.YFB.K	avg_CC.YFB.L	avg_CC.FB.KL	avg_CC.FB.T	avg_ΔSrr1	avg_WT	Sonawane_score	Agabi_varbisH97_2	Armosto1	Copci_AmutBmut1	Lacbi2	Lenedo1	Lenti6_1	Mk	PleosPC15_2	IPR1	IPR2	IPR3	IPR4	IPR5
CopciAB_520359.T0	148	3	0	0	0	1	0	0	0	1	6	16	YES	2.26833	2.65512	2.15267	2.37945	4.49378	1.36998	20.6319	23.7916	4.48088	9.83249	56.7026	6	NA	L	C	C	C	L	NA	L	IPR011583::Chitinase II	IPR001223::Glycoside hydrolase family 18; catalytic domain	IPR017853::Glycoside hydrolase superfamily	IPR001579::Glycosyl hydrolases family 18 (GH18) active site	IPR029070::Chitinase insertion domain superfamily
CopciAB_355732.T0	148	3	0	1	0	0	0	0	0	1	6	14	YES	5.5695	2.16101	2.11031	3.9622	8.19688	8.50238	198.224	21.7315	19.5728	432.302	255.285	4	N	N	L	NA	C	L	N	L
CopciAB_463012.T0	146	1	0	0	0	1	0	0	0	0	7	21	YES	0.643563	0.511247	0.344854	0.486558	0.838953	1.11877	19.6344	0.522459	0.678319	100.824	70.3907	6	N	L	L	N	C	L	C	L	IPR000219::Dbl homology (DH) domain	IPR035899::Dbl homology (DH) domain superfamily
CopciAB_355160.T0	144	2	0.5	0	0	0	1	0	0	0	7	23	YES	3.84195	1.61699	1.18641	1.68546	0.967038	2.00133	9.25538	13.7075	1.76121	13.8157	13.837	6	NA	L	C	C	S	C	C	L	IPR010619::Threonine/serine exporter-like; N-terminal domain	IPR010619::Threonine/serine exporter-like; N-terminal domain
CopciAB_467907.T0	142	3	0	1	0	0	0	0	0	1	6	24	YES	1.04454	3.78221	3.67744	4.10089	5.76141	6.41265	260.168	43.9718	38.6991	216.159	251.475	7	N	L	L	C	C	L	C	L	IPR036908::RlpA-like domain superfamily	IPR009009::RlpA-like protein; double-psi beta-barrel domain
CopciAB_501720.T0	142	6	0	1	0.6	1	0	0	0	0.5	6	17	YES	5.58544	3.15235	4.37955	4.36363	1.84163	1.61126	31.4171	1.03376	1.49556	80.9611	62.8891	4	N	S	L	NA	N	L	C	L	IPR002654::Glycosyl transferase; family 25	IPR002654::Glycosyl transferase; family 25
CopciAB_435032.T0	138	3	0	1	0	1	0	0	0	0.5	6	22	YES	1.04344	1.21542	0.9739	1.04026	11.3049	3.45776	60.7703	1.44908	10.7538	238.85	168.526	5	N	L	L	NA	C	L	C	NA	IPR029044::Nucleotide-diphospho-sugar transferases	IPR029044::Nucleotide-diphospho-sugar transferases
CopciAB_442743.T0	138	4	1	0	0	1	1	0	0	0	5	24	YES	2.61174	0.889052	0.669612	0.947524	0.563459	4.42482	5.32996	22.621	2.14677	1.95441	2.07369	5	NA	L	C	NA	C	L	NA	L	IPR033121::Peptidase family A1 domain	IPR001969::Aspartic peptidase; active site	IPR021109::Aspartic peptidase domain superfamily	IPR001461::Aspartic peptidase A1 family	IPR034164::Pepsin-like domain
CopciAB_464585.T0	134	1	0	0	0	1	0	0	0	0	7	27	YES	0.781051	0.770663	0.611469	0.506662	0.915304	3.73689	0.955648	76.2122	3.03277	4.96112	3.05025	5	NA	L	C	S	S	L	C	L
CopciAB_439682.T0	129	4	0	0	0.4	1	1	0	0	0	6	29	YES	0.126281	0.85905	0.560224	0.51787	6.03378	4.43921	114.468	191.184	0.7026	60.3656	39.0809	4	N	L	C	NA	N	C	NA	L	IPR036291::NAD(P)-binding domain superfamily	IPR002347::Short-chain dehydrogenase/reductase SDR
CopciAB_450551.T0	118	1	0	0	0	0	0	0	0	0.5	8	27	YES	0.593215	14.3264	17.8782	17.389	9.29723	27.8496	367.05	5.40636	0.914865	789.344	596.042	4	N	NA	L	NA	C	L	NA	L
CopciAB_479225.T0	92	1	0	1	0	0	0	0	0	0	7	26	YES	5.52469	3.642	3.83636	4.1106	3.62657	5.33934	54.046	7.17551	17.3823	235.471	214.732	4	NA	L	L	NA	C	NA	C	NA
protein ID	protein ID in genom e CopciAB (Hegedus et al 2024)
num_in_ballisto_species	number of reciprocal best hits hits in ballistosporic species (all possible= 164)
num_in_nonball_species	number of reciprocal best hits hits in secondarily non-ballistosporic species (all possible= 18)
C1 Cruci_Cyat	Average of presence (1) and absence (0) of the given gene in the Secondarily non-ballistosporic lineage containing: Cyastr2, Crula1
C9 Gautieria	Average of presence (1) and absence (0) of the given gene in the Secondarily non-ballistosporic lineage containing: Gaumor
C8 Phallomyc	Average of presence (1) and absence (0) of the given gene in the Secondarily non-ballistosporic lineage containing: Sclhys1_1, Geatri1, Sphst1, Mutel1
C4 Guayanag	Average of presence (1) and absence (0) of the given gene in the Secondarily non-ballistosporic lineage containing: Guyne1
C2 Lycoperdon	Average of presence (1) and absence (0) of the given gene in the Secondarily non-ballistosporic lineage containing: Lycper1
C5 Melanogaster	Average of presence (1) and absence (0) of the given gene in the Secondarily non-ballistosporic lineage containing: Melbro1
C6 Pisol_Sclero	Average of presence (1) and absence (0) of the given gene in the Secondarily non-ballistosporic lineage containing: Sclci1, Pisti2, Pismar1, Pismi1, Pisthe227_1
C7 Rhizopogon	Average of presence (1) and absence (0) of the given gene in the Secondarily non-ballistosporic lineage containing: Rhivi1, Rhives1
num_clade_with_loss	number of secondarily non-ballistosporic clades where gene loss was detected, based on RBH search
all_loss	number of losses across the whole tree, based on RBH search
Lam_spec	Lamellae specific expression (YES/NO) in the dataset Krizsan et al 2019 (PMID: 30902897) if YFB.L or FB.KL shows the highest expression
avg_CC.VM	FPKM expression level in Vegetative Mycelia
avg_CC.H	FPKM expression level in Hyphalknot
avg_CC.P1	FPKM expression level in stage 1 primordia
avg_CC.P2	FPKM expression level in stage 2 primordia
avg_CC.YFB.T	FPKM expression level in young fruiting body stipe
avg_CC.YFB.K	FPKM expression level in young fruiting body cap
avg_CC.YFB.L	FPKM expression level in young fruiting body lamellae
avg_CC.FB.KL	FPKM expression level in mature fruiting body cap + lamellae
avg_CC.FB.T	FPKM expression level in mature fruiting body cap + stipe
avg_ΔSrr1	CPM expression level in SRR1 KO Coprinopsis mutant
avg_WT	CPM expression level in wild type Coprinopsis strain
Sonawane_score	Number of species in which the gene shows cap- or lamellae-specific expression, calculated with the method of Sonawane et al 2017 (PMID: 29069589) for eight species based on the analysis of Nagy et al 2023 (PMID: 29069589)
Columns Agabi_varbisH97_2, Armosto1, Copci_AmutBmut1, Lacbi2, Lenedo1, Lenti6_1, Mk, PleosPC15_2	Tissue Specificity: N-non specific, L-Lamellae, C-Cap, S-Stipe, NA-ortholog missing
IPR1	IPR annotation of the Copci gene
IPR2	IPR annotation of the Copci gene
IPR3	IPR annotation of the Copci gene
IPR4	IPR annotation of the Copci gene
IPR5	IPR annotation of the Copci gene
IPR6	IPR annotation of the Copci gene
