## Supplementary Table 6 for "A new regulator of sporulation sheds light on spore morphogenesis and ballistospory in mushroom-forming fungi"

### Sheet: Supplementary_Table_S6
Supplementary_Table_S6. Primers/sgRNA sequences uesd in this study
Primer/sgRNA name	sequence	comment
Srr1_Up_1F	TGCATGCCTGCAGGTCGACTCCAAAACACCATCTCCCCATTTTC
Srr1_Up_1R	AGTTGCTTCGGCTTGATGGTGAATGGGAAAAGAG
Srr1_PABA_1F	ACCATCAAGCCGAAGCAACTGAAGGAGCG
Srr1_PABA_1R	GTCTTGGCGTTTCTTCTGGCATCTTTCCTCCG
Srr1_Down_1F	GCCAGAAGAAACGCCAAGACCTCCTTCGAC
Srr1_Down_1R	GGTACCCGGGGATCCTCTAGGGCCGAACCTATACCCCATTTC
PUC19_F	CTAGAGGATCCCCGGGTACC
PUC19_R	AGTCGACCTGCAGGCATG
srr1_sgRNA_1	CCTTCGAACTTGACATCAACTGG	single-guide RNA
srr1_sgRNA_2	CCGGGACGACATTTGTACGCCAA	single-guide RNA
Srr1_GF	CCACCATCAGGACCCTC
Srr1_GR	TTGTTTACCTGTTGACACCC
Srr1_CF	GCCTTCGTATGCAACCA
Srr1_CR	TTGTTTACCTGTTGACACCC
Srr1_RT_1F	AGTTCAGGTGTTATGTGGTCG
Srr1_RT_1R	GTGGGTTCGTTTCATGTGTC
PABA_F	CAGGTCGACTCGAAGCAACTGAAGGAGCGT
PABA_R	GATCCTCTAGTTCTTCTGGCATCTTTCCTCCGACG
PUC19_F1	GCCAGAAGAACTAGAGGATCCCCGGGTACC
PUC19_R1	AGTTGCTTCGAGTCGACCTGCAGGCATG
ChiE2_CF	ACGGGACTCAGAGAACGAGA
ChiE2_CR	TGCGAATCCTCATCATACGGAG
ChiE2_sgRNA	TTCGCAGATCACCCTCCCTCTGG	single-guide RNA
g1654senceF	CCATCTCCTCAGATCTTATAATGCTCCCAAAACTCTACCTG
g1654senceR	TAAGCTCTAAACTAGTTTGCATCAGTGGCAGGGTTTG
g1654antiF	ACTGATGCAAACTAGTGGCCCAGCGAGAACAGGA
g1654antiR	CAATTCTAGAGGGCCCTATAATGCTCCCAAAACTCTACCTG
g1654sence-JCF	GATCGACGTGATCTTTGCGTTAGAC
g1654sence-JCR	ACTAGTTTGCATCAGTGGCAGGGTT
g1654anti-JCF	ACTAGTGGCCCAGCGAGAACAGGAT
g1654anti-JCR	TGAAGGCGGGAAACGACAATCTGAT
HYG-F	TCGAGATCCCGGTCGGCATCTACTCTATTCCTT
HYG-R	CCGAAGTCCGGCACCTCGTGCACGCGGATTTCG
1654qPCRF	TTCCATACACTTTCAGCCCAG
1654qPCRR	CACGGAACATAAGGGACAGAC
β-actin-F	AGTCGGTGCCTTGGTTAT
β-actin-R	ATACCGACCATCACACCT
